# Bioinformatics analysis identifies sequence determinants of enzymatic activity for the PHARC associated lipase ABHD12

**DOI:** 10.1101/2025.02.19.639194

**Authors:** Arnab Chakraborty, Archit Devarajan, Kundan Kumar, C. S. Rohith, M. S. Madhusudhan, Girish S. Ratnaparkhi, Siddhesh S. Kamat

## Abstract

In humans, PHARC (***<u>p</u>***olyneuropathy, ***<u>h</u>***earing loss, ***<u>a</u>***taxia, ***r***etinitis pigmentosa, and ***<u>c</u>***ataract) is an early onset autosomal recessive neurological disorder caused by deleterious mutations to ABHD12 (α/β-hydrolase domain protein # 12). Biochemically, ABHD12 functions as a lipase, and catalyzes the hydrolysis of lysophosphatidylserine (lyso-PS) (lyso-PS lipase). By doing so, it controls the concentrations and signaling pathways regulated by this potent signaling lysophospholipid in the mammalian brain. While genetic mapping efforts have identified over 30 mutations in ABHD12 from human PHARC subjects, the biochemical activity of these pathogenic mutants remains unknown. To understand this, here, we performed an exhaustive bioinformatics survey, and collated ABHD12 protein sequences from various organisms across evolution. Next, based on sequence alignments and structural modeling, we identified functionally relevant conserved residues in the ABHD12 protein sequence that are potentially important for its enzymatic activity. To validate these *in silico* findings, we generated numerous mutants of murine ABHD12, including those associated with human PHARC subjects, and assayed them for their enzymatic activity. Taken together, these complementary *in silico* and biochemical studies provide the first thorough sequence-function relationship for mammalian ABHD12, especially relevant in the context of PHARC. Finally, our evolutionary analysis identified CG15111 as an ABHD12 ortholog in the fruit fly (*Drosophila melanogaster*), and enzymatic assays indeed confirmed that recombinant CG15111 has robust lyso-PS lipase activity. Flies serve as an excellent animal system to model various human neurological diseases, and the identification of CG15111 as a *Drosophila melanogaster* ABHD12 ortholog opens new avenues to study PHARC in fly models.
