## Supplementary Table 1 for "Bioinformatics analysis identifies sequence determinants of enzymatic activity for the PHARC associated lipase ABHD12"

### Sheet: Primers
Name	Sequence (oriented 5' to 3')
cDNA synthesis for cloning
cg15111_cDNA_FP	ATGTACGAGATTCATAATTGCCTA
cg15111_cDNA_RP	CCTAGTATACGGCGTCACGGTAGT
cg15111_FP_cloning	GAATTCGAGCTCGGTACCATGTACGAGATTCATAATTGCCTAAG
cg15111_RP_FLAG	TCATCATCATCCTTGTAATCGTATACGGCGTCACGGTAGTT
cg15111_RP_homology	CAGGTCGACTCTAGAGGATCCCTACTTATCATCATCATCCTTGTAATC
Site-directed mutagenesis
Q97A_FP	CTGGGATAGCGGCCAAACTGATATTCTTAAATTTCG
Q97A_RP	TTTGGCCGCTATCCCAGGACACAGTTTGAC
N123A_FP	AGGTTTGGCTCACACCTGCAATTACTACCTCC
N123A_RP	CAGGTGTGAGCCAAACCTTGATCCTGTGG
N177A_FP	GCATGGGGCTGCAGGCACCAGAGGAGG
N177A_RP	GGTGCCTGCAGCCCCATGCAGGTATAGTATGATGG
H185A_FP	GAGGTGACGCCCGTGTGGAGCTGTACAAGG
H185A_RP	CACACGGGCGTCACCTCCTCTGGTGCC
R186A_FP	TGACCACGCTGTGGAGCTGTACAAGGTGC
R186A_RP	AGCTCCACAGCGTGGTCACCTCCTCTGG
Y205A_FP	CCTTTGACGCCAGAGGTTGGGGTGACTCAGTAGG
Y205A_RP	CAACCTCTGGCGTCAAAGGTGACCACGTGGTAGC
W243A_FP	TGTATATTGCGGGCCATTCACTGGGCACCG
W243A_RP	TGAATGGCCCGCAATATACACAGGATTATCACCACTTC
H245A_FP	TGTATATTTGGGGCGCTTCACTGGGCACCGG
H245A_RP	GCCCAGTGAAGCGCCCCAAATATACACAGGATTATCACC
N277A_FP	CCATTCACAGCTATTCGTGAAGAAGCAAAGAGTCATCC
N277A_RP	TCACGAATAGCTGTGAATGGAGACTCCAATATAAGGGC
E281A_FP	TTCGTGAAGCAGCAAAGAGTCATCCATTTTCAGTGATATACC
E281A_RP	GACTCTTTGCTGCTTCACGAATATTTGTGAATGGAGACTCC
H285A_FP	CAAAGAGTGCTCCATTTTCAGTGATATACCGATACTTCCC
H285A_RP	GAAAATGGAGCACTCTTTGCTTCTTCACGAATATTTGTG
F287A_FP	GTCATCCAGCTTCAGTGATATACCGATACTTCCCTGGC
F287A_RP	TATATCACTGAAGCTGGATGACTCTTTGCTTCTTCACG
D332A_FP	GCCGAGGCTGATCCAGTTGTGCCCTTTCATC
D332A_RP	TGGATCAGCCTCGGCATGCAAGATGAGC
D333A_FP	GAGGATGCTCCAGTTGTGCCCTTTCATCTCG
D333A_RP	AACTGGAGCATCCTCGGCATGCAAGATGAGC
H372A_FP	GGCTACAGAGCTAAATACATCTACAAGAGCCCAGAGC
H372A_RP	ATGTATTTAGCTCTGTAGCCAAGGTCTGAGTGAAAGG
K373A_FP	TACAGACATGCATACATCTACAAGAGCCCAGAGCTTCC
K373A_RP	TAGATGTATGCATGTCTGTAGCCAAGGTCTGAGTGAAAGG
P87T_FP	TGCCATTACATTTCTTGTCAAACTGTGTCC
P87T_RP	CAAGAAATGTAATGGCAATGTAGAACCCCAGAAC
T125M_FP	TGAATCACATGTGCAATTACTACCTCCAGCC
T125M_RP	TAATTGCACATGTGATTCAAACCTTGATCCTGTGG
R186P_FP	TGACCACCCTGTGGAGCTGTACAAGGTGC
R186P_RP	AGCTCCACAGGGTGGTCACCTCCTCTGG
T202I_FP	ACGTGGTCATCTTTGACTACAGAGGTTGG
T202I_RP	TAGTCAAAGATGACCACGTGGTAGCCAAGG
T253R_FP	GAGTGGCACGAAATCTGGTACGGCGCCTC
T253R_RP	TACCAGATTTCGTGCCACTCCGGTGCCC
H372Q_FP	GGCTACAGACAAAAATACATCTACAAGAGCCCAGAGC
H372Q_RP	ATGTATTTTTGTCTGTAGCCAAGGTCTGAGTGAAAGG
L385P_FP	CAAGGATACCGTGGGAATTCCTAGGGAAGTCG
L385P_RP	AATTCCCACGGTATCCTTGGAAGCTCTGG
cg15111_S241A_FP	TCTGGGGCCATGCCCTTGGCACCG
cg15111_S241A_RP	CGGTGCCAAGGGCATGGCCCCAGAC
